# Separating the signal from the noise in metagenomic cell-free DNA sequencing

**DOI:** 10.1101/734756

**Authors:** Philip Burnham, Nardhy Gomez-Lopez, Michael Heyang, Alexandre Pellan Cheng, Joan Sesing Lenz, Darshana Dadhania, John Richard Lee, Manikkam Suthanthiran, Roberto Romero, Iwijn De Vlaminck

## Abstract

Cell-free DNA (cfDNA) in blood, urine and other biofluids provides a unique window into human health. A proportion of cfDNA is derived from bacteria and viruses, creating opportunities for the diagnosis of infection via metagenomic sequencing. The total biomass of microbial-derived cfDNA in clinical isolates is low, which makes metagenomic cfDNA sequencing susceptible to contamination and alignment noise. Here, we report Low Biomass Background Correction (LBBC), a bioinformatics noise filtering tool informed by the uniformity of the coverage of microbial genomes and the batch variation in the absolute abundance of microbial cfDNA. We demonstrate that LBBC leads to a dramatic reduction in false positive rate while minimally affecting the true positive rate for a cfDNA test to screen for urinary tract infection. We next performed high throughput sequencing of cfDNA in amniotic fluid collected from term uncomplicated pregnancies or those complicated with clinical chorioamnionitis with and without intra-amniotic infection. The data provide unique insight into the properties of fetal and maternal cfDNA in amniotic fluid, demonstrate the utility of cfDNA to screen for intra-amniotic infection, support the view that the amniotic fluid is sterile during normal pregnancy, and reveal cases of intra-amniotic inflammation without infection at term.
