## Supplementary Table for "Separating the signal from the noise in metagenomic cell-free DNA sequencing"

### Sheet: Urine_cfDNA
SAMPLE NAME	SAMPLE ID	PATIENT ID	SAMPLE DAY POST TX	COHORT	STATUS	SECONDARY STATUS	DONOR GENDER	RECIPIENT GENDER	URINE COLLECTION METHOD	URINE CULTURE	PRIMARY UC BACTERIA	PRIMARY UC BACTERIA LOAD, CFU/mL	SECONDARY UC BACTERIA	SECONDARY UC BACTERIA LOAD, CFU/mL.	Antibiotic Resistance Testing	Vancomycin Resistant	WBC Lower Limit	RBC Lower Limit
GU1209	GEM-US-1209	GEM-099	30	UTI	UTI	NA	Female	Male	Clean Catch	Yes	Enterococcus faecalis	100000	NA	NA	Yes	Susceptible	30	22
GU467	GEM-US-467	GEM-058	8	UTI	UTI	NA	Female	Female	Clean Catch	Yes	Enterococcus faecalis	100000	NA	NA	Yes	Susceptible	50	50
GU53	GEM-US-784	GEM-082	9	UTI	UTI	NA	Female	Female	Clean Catch	Yes	Enterococcus faecalis	50000	NA	NA	Yes	Susceptible	23	46
GU67	GEM-US-1752	GEM-129	36	UTI	UTI	NA	Male	Female	Clean Catch	Yes	Enterococcus faecalis	100000	NA	NA	Yes	Resistant	8	2
GU71	GEM-US-1146	GEM-096	29	UTI	UTI	NA	Male	Female	Clean Catch	Yes	Enterococcus faecalis	80000	NA	NA	Yes	Susceptible	6	4
GU74	GEM-US-1555	GEM-088	103	UTI	UTI	NA	Male	Male	Clean Catch	Yes	Enterococcus faecalis	100000	NA	NA	Yes	Susceptible	23	0
GU78	GEM-US-1088	GEM-088	43	UTI	UTI	NA	Male	Male	Clean Catch	Yes	Enterococcus faecalis	80000	NA	NA	Yes	Susceptible	50	2
GU81	GEM-US-1954	GEM-165	9	UTI	UTI	NA	Male	Female	Clean Catch	Yes	Enterococcus faecalis	100000	NA	NA	Yes	Susceptible	16	50
GU83	GEM-US-2089	GEM-165	25	UTI	UTI	NA	Male	Female	Clean Catch	Yes	Enterococcus faecalis	100000	NA	NA	Yes	Susceptible	50	50
GU2913	GEM-US-2913	GEM-221	26	UTI	UTI	NA	Male	Male	Clean Catch	Yes	Enterococcus faecium	50000	NA	NA	Yes	NA	5	50
GU73	GEM-US-1538	GEM-127	20	UTI	UTI	NA	Male	Female	Clean Catch	Yes	Enterococcus faecium	20000	NA	NA	Yes	Resistant	10	5
GU1125	GEM-US-1125	GEM-107	6	UTI	UTI	NA	Female	Female	Clean Catch	Yes	Escherichia coli	100000	NA	NA	Yes	NA	50	50
GU1423	GEM-US-1423	GEM-121	11	UTI	UTI	NA	Female	Female	Clean Catch	Yes	Escherichia coli	50000	NA	NA	Yes	NA	14	5
GU1495	GEM-US-1495	GEM-062	138	UTI	UTI	NA	Female	Female	Clean Catch	Yes	Escherichia coli	100000	NA	NA	Yes	NA	13	4
GU19	GEM-US-597	GEM-046	46	UTI	UTI	NA	Female	Male	Clean Catch	Yes	Escherichia coli	100000	NA	NA	Yes	NA	NA	NA
GU2157	GEM-US-2157	GEM-172	25	UTI	UTI	NA	Female	Female	Clean Catch	Yes	Escherichia coli	40000	NA	NA	Yes	NA	16	7
GU2460	GEM-US-2460	GEM-162	75	UTI	UTI	NA	Male	Male	Clean Catch	Yes	Escherichia coli	50000	NA	NA	Yes	NA	NA	NA
GU2709	GEM-US-2709	GEM-207	29	UTI	UTI	NA	Male	Female	Clean Catch	Yes	Escherichia coli	100000	NA	NA	Yes	NA	33	23
GU3012	GEM-US-3012	GEM-232	20	UTI	UTI	NA	Female	Female	Clean Catch	Yes	Escherichia coli	20000	NA	NA	Yes	NA	10	8
GU454	GEM-US-454	GEM-057	7	UTI	UTI	NA	Male	Female	Clean Catch	Yes	Escherichia coli	20000	NA	NA	Yes	NA	0	50
GU5	GEM-US-259	GEM-040	8	UTI	UTI	NA	Female	Female	Clean Catch	Yes	Escherichia coli	100000	NA	NA	Yes	NA	50	8
GU55	GEM-US-543	GEM-041	42	UTI	UTI	NA	Male	Male	Clean Catch	Yes	Escherichia coli	10000	NA	NA	Yes	NA	0	1
GU65	GEM-US-1195	GEM-111	6	UTI	UTI	NA	Female	Female	Clean Catch	Yes	Escherichia coli	100000	NA	NA	Yes	NA	17	27
GU69	GEM-US-465	GEM-026	55	UTI	UTI	NA	Male	Female	Clean Catch	Yes	Escherichia coli	100000	NA	NA	Yes	NA	27	1
GU77	GEM-US-859	GEM-082	20	UTI	UTI	NA	Female	Female	Clean Catch	Yes	Escherichia coli	30000	NA	NA	Yes	NA	3	4
GU82	GEM-US-1970	GEM-160	20	UTI	UTI	NA	Male	Female	Clean Catch	Yes	Escherichia coli	70000	NA	NA	Yes	NA	19	16
GU9	GEM-US-384	GEM-041	22	UTI	UTI	NA	Male	Male	Clean Catch	Yes	Escherichia coli	20000	NA	NA	Yes	NA	16	5
GU12	GEM-US-342	GEM-033	32	No UTI	No UTI	NA	Male	Female	Clean Catch	Yes	NEG	NA	NA	NA	No	NA	8	3
GU13	GEM-US-349	GEM-037	28	No UTI	No UTI	NA	Female	Female	Clean Catch	Yes	NEG	NA	NA	NA	No	NA	5	3
GU18	GEM-US-512	GEM-061	9	No UTI	No UTI	NA	Female	Male	Clean Catch	Yes	NEG	NA	NA	NA	No	NA	6	50
GU21	GEM-US-666	GEM-061	29	No UTI	No UTI	NA	Female	Male	Clean Catch	Yes	NEG	NA	NA	NA	No	NA	NA	NA
GU22	GEM-US-679	GEM-074	9	No UTI	No UTI	NA	Female	Male	Clean Catch	Yes	NEG	NA	NA	NA	No	NA	0	50
GU25	GEM-US-1004	GEM-090	27	No UTI	No UTI	NA	Male	Male	Clean Catch	Yes	NEG	NA	NA	NA	No	NA	3	3
GU26	GEM-US-1181	GEM-071	83	No UTI	No UTI	NA	Male	Male	Clean Catch	Yes	NEG	NA	NA	NA	No	NA	0	2
GU29	GEM-US-1190	GEM-106	13	No UTI	No UTI	NA	Male	Male	Clean Catch	Yes	NEG	NA	NA	NA	No	NA	4	5
GU32	GEM-US-1202	GEM-065	93	No UTI	No UTI	NA	Male	Male	Clean Catch	Yes	NEG	NA	NA	NA	No	NA	NA	NA
GU36	GEM-US-716	GEM-075	12	No UTI	No UTI	NA	Female	Male	Clean Catch	Yes	NEG	NA	NA	NA	No	NA	2	1
GU37	GEM-US-732	GEM-078	9	No UTI	No UTI	NA	Male	Male	Clean Catch	Yes	NEG	NA	NA	NA	No	NA	9	50
GU41	GEM-US-838	GEM-074	29	No UTI	No UTI	NA	Female	Male	Clean Catch	Yes	NEG	NA	NA	NA	No	NA	7	5
GU42	GEM-US-840	GEM-075	28	No UTI	No UTI	NA	Female	Male	Clean Catch	Yes	NEG	NA	NA	NA	No	NA	3	1
GU44	GEM-US-877	GEM-090	10	No UTI	No UTI	NA	Male	Male	Clean Catch	Yes	NEG	NA	NA	NA	No	NA	4	12
GU45	GEM-US-887	GEM-078	29	No UTI	No UTI	NA	Male	Male	Clean Catch	Yes	NEG	NA	NA	NA	No	NA	9	20
GU46	GEM-US-978	GEM-087	28	No UTI	No UTI	NA	Male	Female	Clean Catch	Yes	NEG	NA	NA	NA	No	NA	12	3
GU8	GEM-US-196	GEM-033	10	No UTI	No UTI	NA	Male	Female	Clean Catch	Yes	NEG	NA	NA	NA	No	NA	17	19

### Sheet: AmnioticFluid_cfDNA
Sample	Fetal_sex	IL_6	IL6_grade	AF_RBC	AF_Gluco	AF_LDH	AF_WBC	AF_Culture	Chorio_Group	IBIS	IBIS_Bacteria_1	IBIS_Bacteria_2	IBIS_Euk_1
HUZ287915	Female	330	Low	3	19	303	5	Negative	Normal	Not Done
HUZ222017	Female	205	Low	243	18	336	8	Negative	Normal	Not Done
HUZ217739	Female	140	Low	4126	9	220	3	Negative	Normal	Not Done
HUZ287757	Female	615	Low	25	10	413	95	Negative	Normal	Not Done
HUZ293712	Female	840	Low	0	15	238	0	Negative	Normal	Not Done
HUZ424454	Female	577	Low	690	15	-99	0	Negative	Normal	Not Done
HUZ216631	Female	646	Low	2000	9	365	2	Negative	Normal	Not Done
HUZ695731	Female	29300	Elevated	34950	0.9	-99	1650	Positive	Chorio	Positive	Ureaplasma urealyticum	Lactobacillus crispatus	Candida albicans
HUZ695248	Female	28500	Elevated	40	1	-99	530	Positive	Chorio	Positive	Streptococcus agalactiae
HUZ688737	Female	41600	Elevated	194	1	-99	19	Positive	Chorio	Positive	Gardnerella vaginalis	Streptococcus anginosus
HUZ694453	Female	11480	Elevated	328	8	-99	70	Positive	Chorio	Positive	Gardnerella vaginalis	Ureaplasma urealyticum
HUZ696809	Female	7760	Elevated	2963	1	-99	191	Positive	Chorio	Positive	Ureaplasma parvum
HUZ661766	Female	190	Low	21	6	-99	0	Negative	Chorio	Negative
HUZ688815	Female	416	Low	4	6	-99	0	Negative	Chorio	Negative
HUZ630890	Female	540	Low	12	5	-99	9	Negative	Chorio	Negative
CHI132867	Female	4738.89	Elevated	NA	24	NA	0	Negative	Chorio	Negative
HUZ688774	Female	5470	Elevated	4	3	-99	2	Negative	Chorio	Negative
HUZ688725	Female	71270	Elevated	163	11	-99	30	Negative	Chorio	Negative
CHI475935	Female	14979.3	Elevated	NA	9	NA	85	Negative	Chorio	Negative
CHI475355	Female	3069.3	Elevated	NA	10	NA	25	Negative	Chorio	Negative
HUZ286696	Male	137	Low	10	21	273	0	Negative	Normal	Not Done
HUZ288036	Male	278	Low	25	10	326	1	Negative	Normal	Not Done
HUZ260775	Male	5	Low	200	20	-99	0	Negative	Normal	Not Done
HUZ204705	Male	161	Low	61	12	84	2	Negative	Normal	Not Done
HUZ426529	Male	235	Low	0	20	NA	0	Negative	Normal	Not Done
HUZ279531	Male	414	Low	30	17	295	450	Negative	Normal	Not Done
HUZ422168	Male	479	Low	20	20	-99	90	Negative	Normal	Not Done
HUZ422074	Male	1090.8	Low	-99	-99	-99	-99	Negative	Normal	Not Done
HUZ695323	Male	19000	Elevated	14300	7	-99	900	Positive	Chorio	Positive	Gardnerella vaginalis
HUZ695384	Male	128600	Elevated	1075	1	-99	878	Positive	Chorio	Positive	Fusobacterium nucleatum
HUZ603273	Male	19515	Elevated	3	10	0	-99	Positive	Chorio	Positive	Streptococcus agalactiae
HUZ688834	Male	51300	Elevated	1510	1	576	340	Positive	Chorio	Positive	Streptococcus agalactiae	Ureaplasma parvum
HUZ695190	Male	90100	Elevated	1093	0	-99	3	Positive	Chorio	Positive	Ureaplasma parvum
HUZ247134	Male	208	Low	-99	10	-99	-99	Negative	Chorio	Negative
HUZ694877	Male	105	Low	28	21	-99	2	Negative	Chorio	Negative
HUZ695075	Male	1160	Low	28	-1	-99	6	Negative	Chorio	Negative
CHI089323	Male	10370.6	Elevated	NA	9	NA	25	Negative	Chorio	Negative
CHI077906	Male	3267.46	Elevated	NA	9	NA	0	Negative	Chorio	Negative
HUZ695379	Male	5760	Elevated	1280	1	-99	3	Negative	Chorio	Negative
CHI520236	Male	19034.9	Elevated	NA	9	NA	2600	Negative	Chorio	Negative
